# Quantitative and sensitive sequencing of somatic mutations induced by a maize transposon

**DOI:** 10.1101/2025.01.22.634239

**Authors:** Justin Scherer, Michael Hinczewski, Brad Nelms

## Abstract

Cells accumulate mutations throughout development, contributing to cancer, aging, and evolution. Quantitative data on the abundance of *de novo* mutations within plants or animals are limited, as new mutations are often rare within a tissue and fall below the limits of current sequencing depths and error rates. Here, we show that mutations induced by the maize Mutator (Mu) transposon can be reliably quantified down to a detection limit of 1 part in 16,000. We measured the abundance of millions of *de novo* Mu insertions across four tissue types. Within a tissue, the distribution of *de novo* Mu allele frequencies was highly reproducible between plants, showing that, despite the stochastic nature of mutation, repeated statistical patterns of mutation abundance emerge. In contrast, there were significant differences in the allele frequency distribution between tissues. At the extremes, root was dominated by a small number of highly abundant *de novo* insertions, while endosperm was characterized by thousands of insertions at low allele frequencies. Finally, we used the measured pollen allele frequencies to reinterpret a classic genetic experiment, showing that evidence for late Mu activity in pollen are better explained by cell division statistics. These results provide insight into the complexity of mutation accumulation in multicellular organisms and a system to interrogate the factors that shape mutation abundance.

**Significance:** New mutations provide the raw material for evolution and contribute to cancer, aging, and genetic diseases. It has been challenging to follow the origin and spread of new mutations because they can be exceptionally rare and difficult to detect. By focusing on a class of mutation that can be detected more readily – Mu transposon insertions – we followed the abundance of new mutations in multiple maize tissues. We find that the Mu has broad activity across tissues, but with significant tissue-specific differences in how abundant individual new mutations become. Most mutations were below the detection limit available for other classes of mutation. These results provide a glimpse into the complexity of mutation within multicellular organisms.
