## Supplemental Tables for "Quantitative and sensitive sequencing of somatic mutations induced by a maize transposon"

### Sheet: Table S1_Historical insertions
	Position
Chromosome	Left border	Right border	Present in W22 reference genome?
1	20953342	20955151	Yes
1	30522219	30524307	Yes
1	104590546	104591797	Yes
1	272293892	272298698	Yes
2	47365715	47365707	No
2	73902765	73904517	Yes
2	142959280	142961386	Yes
2	146442692	146444522	Yes
2	150736892	150738762	Yes
2	166467881	166469772	Yes
2	N.D.	180947386	No
2	203236315	203241180	Yes
3	122342380	122342445	No
3	175620033	175621592	Yes
3	241129912	241133491	Yes
4	169355206	169356095	Yes
4	213483884	213485715	Yes
5	120060250	120061749	Yes
5	207534733	207534725	No
6	70998011	70998003	No
6	113180738	113187933	Yes
7	150868758	150868750	No
8	3470744	3470736	No
8	125105523	125105515	No
8	144608207	N.D.	Yes, but shifted 184 bp compared to reference location
9	24011353	N.D.	No
9	94045110	94046981	Yes
9	149235004	149236775	Yes
10	133146086	133147581	Yes

### Sheet: Table S2_Adapter sequences
Name	Sequence
m1	/5Phos/CGAACTGAAG/ideoxyU/GTGACTGGAGTTCAGACGTGTGCTCTTCCGATCTNNNNNNNNCTTCAGTTCGT
m2	/5Phos/CGTTCATGAG/ideoxyU/GTGACTGGAGTTCAGACGTGTGCTCTTCCGATCTNNNNNNNNCTCATGAACGT
m3	/5Phos/CGAACTCATG/ideoxyU/GTGACTGGAGTTCAGACGTGTGCTCTTCCGATCTNNNNNNNNCATGAGTTCGT
m4	/5Phos/GCAACTAGTC/ideoxyU/GTGACTGGAGTTCAGACGTGTGCTCTTCCGATCTNNNNNNNNGACTAGTTGCT
m5	/5Phos/GCAGTTCAAG/ideoxyU/GTGACTGGAGTTCAGACGTGTGCTCTTCCGATCTNNNNNNNNCTTGAACTGCT
m6	/5Phos/GCATCTACAC/ideoxyU/GTGACTGGAGTTCAGACGTGTGCTCTTCCGATCTNNNNNNNNGTGTAGATGCT
m7	/5Phos/GCATCTCATC/ideoxyU/GTGACTGGAGTTCAGACGTGTGCTCTTCCGATCTNNNNNNNNGATGAGATGCT
m8	/5Phos/CGTAGTTGAC/ideoxyU/GTGACTGGAGTTCAGACGTGTGCTCTTCCGATCTNNNNNNNNGTCAACTACGT
m9	/5Phos/GCAGAAGTAC/ideoxyU/GTGACTGGAGTTCAGACGTGTGCTCTTCCGATCTNNNNNNNNGTACTTCTGCT
m10	/5Phos/CGAGTACTTG/ideoxyU/GTGACTGGAGTTCAGACGTGTGCTCTTCCGATCTNNNNNNNNCAAGTACTCGT
m11	/5Phos/GCTGTTGATC/ideoxyU/GTGACTGGAGTTCAGACGTGTGCTCTTCCGATCTNNNNNNNNGATCAACAGCT
m12	/5Phos/GCTTCTCTAG/ideoxyU/GTGACTGGAGTTCAGACGTGTGCTCTTCCGATCTNNNNNNNNCTAGAGAAGCT
m13	/5Phos/GCACAAGTTC/ideoxyU/GTGACTGGAGTTCAGACGTGTGCTCTTCCGATCTNNNNNNNNGAACTTGTGCT
m14	/5Phos/CGTTCAACTG/ideoxyU/GTGACTGGAGTTCAGACGTGTGCTCTTCCGATCTNNNNNNNNCAGTTGAACGT
m15	/5Phos/CGTTCTACAC/ideoxyU/GTGACTGGAGTTCAGACGTGTGCTCTTCCGATCTNNNNNNNNGTGTAGAACGT
m16	/5Phos/CGTCTAGTAC/ideoxyU/GTGACTGGAGTTCAGACGTGTGCTCTTCCGATCTNNNNNNNNGTACTAGACGT
m17	/5Phos/CGTACACATC/ideoxyU/GTGACTGGAGTTCAGACGTGTGCTCTTCCGATCTNNNNNNNNGATGTGTACGT
m18	/5Phos/CGAAGTCTTC/ideoxyU/GTGACTGGAGTTCAGACGTGTGCTCTTCCGATCTNNNNNNNNGAAGACTTCGT
m19	/5Phos/GCACTAGATC/ideoxyU/GTGACTGGAGTTCAGACGTGTGCTCTTCCGATCTNNNNNNNNGATCTAGTGCT
m20	/5Phos/CGTACATGTG/ideoxyU/GTGACTGGAGTTCAGACGTGTGCTCTTCCGATCTNNNNNNNNCACATGTACGT
m21	/5Phos/CGAAGAGAAC/ideoxyU/GTGACTGGAGTTCAGACGTGTGCTCTTCCGATCTNNNNNNNNGTTCTCTTCGT
m22	/5Phos/CGTTGTTGTG/ideoxyU/GTGACTGGAGTTCAGACGTGTGCTCTTCCGATCTNNNNNNNNCACAACAACGT
m23	/5Phos/GCATGACAAG/ideoxyU/GTGACTGGAGTTCAGACGTGTGCTCTTCCGATCTNNNNNNNNCTTGTCATGCT
m24	/5Phos/GCTAGATGTG/ideoxyU/GTGACTGGAGTTCAGACGTGTGCTCTTCCGATCTNNNNNNNNCACATCTAGCT
m25	/5Phos/CGATGATGAG/ideoxyU/GTGACTGGAGTTCAGACGTGTGCTCTTCCGATCTNNNNNNNNCTCATCATCGT
m26	/5Phos/GCTGTTCTTG/ideoxyU/GTGACTGGAGTTCAGACGTGTGCTCTTCCGATCTNNNNNNNNCAAGAACAGCT
m27	/5Phos/GCTCTTGTTC/ideoxyU/GTGACTGGAGTTCAGACGTGTGCTCTTCCGATCTNNNNNNNNGAACAAGAGCT
m28	/5Phos/CGAACTTCAG/ideoxyU/GTGACTGGAGTTCAGACGTGTGCTCTTCCGATCTNNNNNNNNCTGAAGTTCGT
m29	/5Phos/CGTTCTCTAG/ideoxyU/GTGACTGGAGTTCAGACGTGTGCTCTTCCGATCTNNNNNNNNCTAGAGAACGT
m30	/5Phos/GCTTCAACTG/ideoxyU/GTGACTGGAGTTCAGACGTGTGCTCTTCCGATCTNNNNNNNNCAGTTGAAGCT
m31	/5Phos/GCTAGTCTAG/ideoxyU/GTGACTGGAGTTCAGACGTGTGCTCTTCCGATCTNNNNNNNNCTAGACTAGCT
m32	/5Phos/GCATCATGAG/ideoxyU/GTGACTGGAGTTCAGACGTGTGCTCTTCCGATCTNNNNNNNNCTCATGATGCT
m33	/5Phos/CGACAAGAAG/ideoxyU/GTGACTGGAGTTCAGACGTGTGCTCTTCCGATCTNNNNNNNNCTTCTTGTCGT
m34	/5Phos/GCAGATGTTG/ideoxyU/GTGACTGGAGTTCAGACGTGTGCTCTTCCGATCTNNNNNNNNCAACATCTGCT
m35	/5Phos/GCATCAGTAG/ideoxyU/GTGACTGGAGTTCAGACGTGTGCTCTTCCGATCTNNNNNNNNCTACTGATGCT
m36	/5Phos/CGTAGACAAG/ideoxyU/GTGACTGGAGTTCAGACGTGTGCTCTTCCGATCTNNNNNNNNCTTGTCTACGT
m37	/5Phos/GCTAGAGATG/ideoxyU/GTGACTGGAGTTCAGACGTGTGCTCTTCCGATCTNNNNNNNNCATCTCTAGCT
m38	/5Phos/CGTGTACTAG/ideoxyU/GTGACTGGAGTTCAGACGTGTGCTCTTCCGATCTNNNNNNNNCTAGTACACGT
m39	/5Phos/CGTTCTTCTC/ideoxyU/GTGACTGGAGTTCAGACGTGTGCTCTTCCGATCTNNNNNNNNGAGAAGAACGT
m40	/5Phos/GCTACTACAC/ideoxyU/GTGACTGGAGTTCAGACGTGTGCTCTTCCGATCTNNNNNNNNGTGTAGTAGCT
m41	/5Phos/CGTAGTGATG/ideoxyU/GTGACTGGAGTTCAGACGTGTGCTCTTCCGATCTNNNNNNNNCATCACTACGT
m42	/5Phos/CGTTGAAGAC/ideoxyU/GTGACTGGAGTTCAGACGTGTGCTCTTCCGATCTNNNNNNNNGTCTTCAACGT
m43	/5Phos/GCTTCTGTAC/ideoxyU/GTGACTGGAGTTCAGACGTGTGCTCTTCCGATCTNNNNNNNNGTACAGAAGCT
m44	/5Phos/GCTGATCTTC/ideoxyU/GTGACTGGAGTTCAGACGTGTGCTCTTCCGATCTNNNNNNNNGAAGATCAGCT
m45	/5Phos/CGTGTTGAAG/ideoxyU/GTGACTGGAGTTCAGACGTGTGCTCTTCCGATCTNNNNNNNNCTTCAACACGT
m46	/5Phos/GCACTTCATG/ideoxyU/GTGACTGGAGTTCAGACGTGTGCTCTTCCGATCTNNNNNNNNCATGAAGTGCT
m47	/5Phos/CGTCTACATG/ideoxyU/GTGACTGGAGTTCAGACGTGTGCTCTTCCGATCTNNNNNNNNCATGTAGACGT
m48	/5Phos/CGTTCATGTC/ideoxyU/GTGACTGGAGTTCAGACGTGTGCTCTTCCGATCTNNNNNNNNGACATGAACGT

### Sheet: Table S3_Primer sequences
Name	Sequence
TIR6	AGAGAAGCCAACGCCAWCGCCTCYATTTCGTC
UDz_i7	CAAGCAGAAGACGGCATACGAGATTTTTTTTTGTGACTGGAGTTCAGACGTG
MuSeq2_NestedTIR	ACACTCTTTCCCTACACGACGCTCTTCCGATCTCBCTCTTCKTCYATAATGGCAAT
P7	CAAGCAGAAGACGGCATACG
SP2	GTGACTGGAGTTCAGACGTG

### Sheet: Table S4_Blacklisted sites
	Position
Chromosome	Left border	Right border	Present in W22 reference genome?
1	N.D.	1465152	No
1	18957410	18957402	No
1	N.D.	20955154	3 bp off from historical insertion site
1	64018346	64018338	No
1	122021265	N.D.	Yes
1	218464797	218464789	No
2	47365711	47365703	4 bp off from historical insertion site
2	47365712	47365704	3 bp off from historical insertion site
2	78235838	78240609	Yes
2	N.D.	180947385	1 bp off from historical insertion site
2	203236314	N.D.	1 bp off from historical insertion site
4	232384313	232384305	No
5	179239374	179239366	No
6	166313671	166313663	No
8	44857168	44858977	Yes
8	N.D.	160333759	No
9	24011352	N.D.	1 bp off from historical insertion site
10	24137902	24139637	Yes
10	126828981	126828973	No
